# The antimicrobial peptides pipeline: a bacteria-centric AMP predictor

**DOI:** 10.1101/2024.05.26.595993

**Authors:** Werner Pieter Veldsman, Qi Zhang, Qian Zhao, Eric Lu Zhang

**Affiliations:** Department of Computer Science, Hong Kong Baptist University, Kowloon, Hong Kong SAR, China; State Key Laboratory of Chemical Biology and Drug Discovery, Department of Applied Biology and Chemical Technology, The Hong Kong Polytechnic University, Hong Kong SAR, China; Centre for Eye and Vision Research, Hong Kong SAR, China; Institute for Research and Continuing Education, Hong Kong Baptist University, Shenzhen, China

## Abstract

Antimicrobial peptides (AMPs), unlike antibiotics, are encoded in genomes. AMPs are exported from the cell after expression and translation. In the case of bacteria, the exported peptides target other microbes to give the producing bacterium a competitive edge. While AMPs are sought after for their similar antimicrobial activity to traditional antibiotics, it is difficult to predict which combinations of amino acids will confer antimicrobial activity. Many computer algorithms have been designed to predict whether a sequence of amino acids will exhibit antimicrobial activity, but the vast majority of validated AMPs in databases are still of eukaryotic origin. This defies common sense since the vast majority of life on earth is prokaryotic. The antimicrobial peptides pipeline, presented here, is a bacteria-centric AMP predictor that predicts AMPs by taking design inspiration from the sequence properties of bacterial genomes with the intention to improve detection of naturally occurring bacterial AMPs. The pipeline integrates multiple concepts of comparative biology to search for candidate AMPs at the primary, secondary and tertiary peptide structure level. Results showed that the antimicrobial peptides pipeline identifies known AMPs that are missed by state-of-the-art AMP predictors, and that the pipeline yields more AMP candidates from real bacterial genomes than from fake genomes, with the rate of AMP detection being significantly higher in the genomes of seven nosocomial pathogens than in the fake genomes.
