## Supplementary material for "The antimicrobial peptides pipeline: a bacteria-centric AMP predictor": Table S1

### Sheet: Sheet1
Table S1: Known bacterial producers of antimicrobial peptides
Binomial name	Gram profile	AMPs
Actinoplanes philippinensis	+	Philipimycin
Amycolatopsis fastidiosa (instead of azurea)	+	Thiazomycin
Bacillus subtilis	+	Mersacidin, Subpeptin JM4B, Subtilosin A, Sublancin
Companilactobacillus crustorum	+	BMP11
Enterococcus faecalis	+	KT11
Enterococcus faecium	+	Enterocin E5052, Enterpco E760
Escherichia coli (K12)	-	Microcin, LorJ25
Escherichia coli (O157:H7)	-	Microcin, LorJ26
Klebsiella pneumoniae	-	Microcin, E492
Lacticaseibacillus paracasei	+	Paracaseicin A
Lactobacillus curvatus	+	Curvacin A
Lactobacillus helveticus	+	PJ4
Lactococcus lactis	+	Nisin A, Lactocyclicin Q, Lacticin Q, Lacticin 3147
Latilactobacillus sakei	+	Sakacin P
Ligilactobacillus salivarius	+	L1077
Loigolactobacillus coryniformis	+	MXJ32A
Microbispora corallina	+	NAI107
Pediococcus acidilactici	+	PediocinPA1
Pediococcus pentosaceus	+	VJ13
Rhodococcus jostii	+	Lariatin A, Lariatin B
Staphylococcus epidermidis	+	Epidermin
Staphylococcus gallinarum	+	Gallidermin
Staphylococcus simulans	+	Lysostaphin
Staphylococcus warneri	+	Nukacin ISK1
Streptococcus bovis (instead of equinus)	+	Bovicin, HC5
Streptococcus mutans	+	Mutacin B, Ny266
Streptomyces bottropensis	+	Bottromycin A2
